# Metalation calculators for *E. coli* strain JM109 (DE3): Aerobic, anaerobic and hydrogen peroxide exposed cells cultured in LB media

**DOI:** 10.1101/2022.05.06.490408

**Authors:** Andrew W. Foster, Sophie E. Clough, Zeynep Aki, Tessa R. Young, Alison R. Clarke, Nigel J. Robinson

**Affiliations:** Department of Biosciences, Durham University, Durham, UK; Department of Chemistry, Durham University, Durham, UK; Advanced Research Computing, Durham University, Durham, UK

**Keywords:** Metal-binding, metal speciation, metal specificity, metal availability, protein expression, industrial biotechnology

## Abstract

Three web-based calculators, and three analogous spreadsheets, have been generated that predict *in vivo* metal occupancies of proteins based on known metal affinities. The calculations exploit estimates of the availabilities of the labile buffered pools of different metals inside a cell. Here, metal availabilities have been estimated for a strain of *E. coli* that is commonly used in molecular biology and biochemistry research, for example in the production of recombinant proteins. Metal availabilities have been examined for cells grown in LB medium aerobically, anaerobically and in response to H_2_O_2_ by monitoring the abundance of a selected set of metal-responsive transcripts by qPCR. The selected genes are regulated by DNA-binding metal sensors that have been thermodynamically characterised in related bacterial cells enabling gene expression to be read-out as a function of intracellular metal availabilities expressed as free energies for forming metal complexes. The calculators compare these values with the free energies for forming complexes with the protein of interest, derived from metal affinities, to estimate how effectively the protein can compete with exchangeable binding sites in the intracellular milieu. The calculators then inter-compete the different metals, limiting total occupancy of the site to a maximum stoichiometry of 1, to output percentage occupancies with each metal. In addition to making these new and conditional calculators available, an original purpose of this article was to provide a tutorial which discusses constraints of this approach and presents ways in which such calculators might be exploited in basic and applied research, and in next-generation manufacturing.
