## Supplementary Spreadsheet 3 for "Metalation calculators for *E. coli* strain JM109 (DE3): Aerobic, anaerobic and hydrogen peroxide exposed cells cultured in LB media"

### Sheet: Sheet1
	Metalation calculator for E. coli JM109 (DE3)
	H2O2 treatment			Metal affinities of molecule (M) (dissociation constants)	∆G for complexation with the molecule (kJ mol-1)	Buffered metal concentration (M)	Intracellular available ∆G (kJ mol-1)		e^((∆GM-∆GMP)/RT)				Molecule occupancy with metal
	This spreadsheet allows the calculation of the metalation state of a molecule of interest in vivo (anticipated to be most accurate in Salmonella Typhimurium and closely related species, and can also be used for simulating hypothetical- affinities or availabilities).		Mg	1000	17.1231	0.0027	-14.661		2.7e-06			Mg	1.6091e-07
			Mn	1000	17.1231	8.8e-05	-23.1476		8.8e-08			Mn	5.24449e-09
			Fe	1e-06	-34.2462	3.4e-06	-31.2126		3.4			Fe	0.202628
	Intracellular available ΔG (column H) is defined as the free energy required for a ligand to become 50% metalated at a given intracellular metal availability (column G) . The metalation of the molecule of interest depends on the difference between the ΔG for its metalation (column F) and the intracellular available ΔG (column H).		Co	3e-11	-60.0613	2.4e-11	-60.6145		0.8			Co	0.0476772
			Ni	9.8e-10	-51.4193	5.1e-13	-70.1614		0.000520408			Ni	3.10145e-05
			Cu	2.4e-16	-89.1529	1.1e-20	-113.918		4.58333e-05			Cu	2.73151e-06
			Zn	1.9e-13	-72.609	2.2e-12	-66.5379		11.5789			Zn	0.690064
											Total Metalation		0.940404
	Instructions
	Input values in red and yellow cells
	1. Column E (red): Known metal affinities for the molecule of interest, expressed as dissociation constants (if a metal affinity is unknown, insert a value of 1000 into column E to exclude this metal, or a simulated value can be tested).
	2. Columns G and H (yellow): Intracellular metal availabilities (expressed either as a molar concentration in column G or free energy of intracellular metalation in column H). If molar concentrations are inserted (G), the free energy is automatically calculated (H) (if metal availabilities are unknown, the provided E. coli values can be used or simulated availabilities can be tested).
	Output in blue cells
	1. Percentage occupancy of the molecule of interest with each metal
	2. Total molecule occupancy with metals (always <100%)
